# Informal genomic surveillance of regional distribution of *Salmonella* Typhi genotypes and antimicrobial resistance via returning travellers

**DOI:** 10.1101/510461

**Authors:** Danielle J. Ingle, Satheesh Nair, Hassan Hartman, Philip M. Ashton, Zoe A. Dyson, Martin Day, Joanne Freedman, Marie A. Chattaway, Kathryn E. Holt, Timothy J. Dallman

## Abstract

*Salmonella enterica* serovar Typhi (*S.* Typhi) is the causative agent of typhoid fever, a systemic human infection with a burden exceeding 20 million cases each year that occur disproportionately among children in low and middle income countries. Antimicrobial therapy is the mainstay for treatment, but resistance to multiple agents is common. Here we report genotypes and antimicrobial resistance (AMR) determinants detected from routine whole-genome sequencing (WGS) of 533 *S*. Typhi isolates referred to Public Health England between April 2014 and April 2017, 488 (92%) of which had accompanying patient travel information obtained via an enhanced surveillance questionnaire. The majority of cases involved *S*. Typhi 4.3.1 (H58) linked with travel to South Asia (58%). Travel to East and West Africa were associated with genotypes 4.3.1 and 3.3.1, respectively. Point mutations in the quinolone resistance determining region (QRDR), associated with reduced susceptibility to fluoroquinolones, were very common (85% of all cases) but the frequency varied significantly by region of travel: 95% in South Asia, 43% in East Africa, 27% in West Africa. QRDR triple mutants, resistant to ciprofloxacin, were restricted to 4.3.1 lineage II and associated with travel to India, accounting for 23% of cases reporting travel to the country. Overall 24% of isolates were MDR, however the frequency varied significantly by region and country of travel: 27% in West Africa, 52% in East Africa, 55% in Pakistan, 24% in Bangladesh, 3% in India. MDR determinants were plasmid-borne (IncHI1 PST2 plasmids) in *S*. Typhi 3.1.1 linked to West Africa, but in all other regions MDR was chromosomally integrated in 4.3.1 lineage I. We propose that routine WGS data from travel-associated cases in industrialised countries could serve as informal sentinel AMR genomic surveillance data for countries where WGS is not available or routinely performed.

**Author Summary:** Our data demonstrate how routine WGS data produced by Public Health England can be further mined for informal passive surveillance of *Salmonella* Typhi circulating in different geographical regions where typhoid is endemic. We have shown the public health utility of a simplified approach to WGS reporting based on the GenoTyphi genotyping framework and nomenclature, which doesn’t require the generation of a phylogenetic tree or other phylogenetic analysis. These approaches yielded results consistent with previously reported antimicrobial resistance (AMR) patterns of *S*. Typhi, including prevalence of multi-drug resistant (MDR) and fluoroquinolone resistance in different regions in association with different pathogen variants. These data provide a rationale and framework for the extraction and reporting of geographically stratified genotype and AMR data from public health labs in non-endemic countries. Prospective analysis and reporting of such data could potentially detect shifts in regional *S*. Typhi populations, such as replacement or spread of different subclades and the emergence and dissemination of MDR, fluoroquinolone resistant and/or extensively drug resistant *S*. Typhi, providing valuable data to inform typhoid control measures in low and middle income countries that are still building their genomics capacity.
