## Supplementary Table 2 for "Informal genomic surveillance of regional distribution of *Salmonella* Typhi genotypes and antimicrobial resistance via returning travellers"

### Sheet: SupplementaryTable2
Start_Coord	Stop_Coord
5070	5095
8163	8182
9569	9588
16094	16438
57215	57251
57273	57298
63544	63648
63687	66820
71725	71745
72343	72368
80799	80821
81497	81534
85246	85275
85296	85317
91658	91677
91892	91962
93755	93777
94940	95067
95097	95137
98149	98171
101156	101219
109055	109105
115571	116011
116031	117239
118811	118841
118984	119010
119363	119395
120469	120488
123546	123565
124795	124832
125125	125145
125443	125462
130384	130416
134937	134956
138007	138030
139398	139417
139534	139559
173960	173981
175437	175456
175782	175802
179520	179539
182149	182201
182458	182483
182581	182602
182764	182813
182884	182905
184053	184072
191662	191684
193549	193568
204776	204795
205742	205761
209266	209330
211548	211567
213344	213363
222925	222946
225205	225225
227867	227888
230525	230544
232140	232175
234129	234167
236247	236266
237530	237603
242210	242230
244245	244300
245509	245528
249854	249879
250873	250892
251933	251957
256059	256078
270909	271486
271516	271643
272239	272258
274207	274229
274765	274787
277593	277617
279978	280174
280194	280258
280320	280691
287174	289069
289253	292596
292653	292730
302092	302168
302780	302800
303981	304000
310576	310596
322117	322136
323384	323403
325088	325231
326038	326166
326202	326263
327058	327230
336153	336172
336234	336257
336345	336365
339882	339901
339963	339986
340074	340094
340130	340245
340263	340324
349824	349982
350000	350061
359097	359118
359165	359197
360819	360969
365278	365317
372972	372991
374491	374510
374918	374937
378102	378125
378810	378833
402823	402843
407621	407641
408297	408322
408709	408728
410453	410472
428915	428937
428957	428979
431343	431362
436384	436403
446097	446675
446691	446835
450409	450428
452871	452900
459384	459415
463438	463460
463982	464001
465708	465744
478390	478430
482342	482361
491791	491811
502732	502752
507232	507795
507825	507952
510901	510920
515049	515113
517639	517662
522581	522612
522797	522822
522962	522981
523706	523725
523910	523929
523952	523974
524939	524960
525020	525057
532449	532469
534949	534968
537124	537145
537996	538015
538706	538931
539756	539788
539806	539829
548370	548394
550958	551163
557169	557192
565431	565450
580780	580802
587188	587207
595217	595237
605549	605591
606284	606319
606354	606430
609503	609543
609571	609599
609629	609687
609950	609992
616343	616363
625182	625202
627620	627639
628568	628589
635553	635573
640222	640242
640308	640330
645683	645740
645779	645802
646874	646894
655182	655203
657094	657656
657686	657818
662749	662770
663334	663355
666037	666093
668622	668647
669245	669265
684745	684767
684784	684806
687299	687320
691271	691291
703583	703608
703765	703784
703889	703908
704990	705010
706814	706848
706876	706900
709426	709490
711193	711212
714021	714056
714153	714182
714227	714298
714319	714395
714429	714504
714620	714691
714884	714905
716390	716411
716800	716822
717151	717170
737435	737487
740677	740716
743578	743634
764489	764516
769527	769548
774095	774115
776032	776079
776189	776210
776409	776431
778808	778827
780572	780642
786158	786181
787230	787296
789803	790115
790267	790286
793516	793537
793577	793648
793734	793755
793812	793867
793944	793965
794023	794085
798105	798139
800497	800516
800874	800929
801890	801909
835928	835947
844541	844610
844756	844776
849171	849190
850825	850850
851415	851434
854355	854374
861992	862011
863251	863271
863890	864451
864481	864608
870081	870100
871153	871180
873626	873648
880926	880950
893156	893175
895138	895157
904436	904470
912253	912275
913265	913285
915747	915772
917226	917258
920849	920868
923635	923666
931863	931882
931923	931942
937834	938068
943066	943085
950069	950355
951616	951635
953811	953831
956140	956165
957343	957367
958261	958419
958439	958575
958595	958698
958727	958937
959114	959146
965966	965987
966337	966359
966583	966602
975044	975063
990057	990076
990825	990844
1000406	1000435
1001031	1001052
1008747	1051266
1051285	1051306
1052531	1052551
1052574	1052598
1061156	1061175
1073969	1073989
1076112	1076131
1080701	1080720
1081975	1082535
1082565	1082693
1084567	1084587
1085183	1085747
1085777	1085904
1088055	1088097
1088116	1088176
1095321	1095522
1112491	1112510
1116309	1116328
1134241	1135106
1147621	1147641
1149601	1149620
1153514	1153533
1166978	1166997
1178439	1179004
1179020	1179161
1184115	1184149
1197154	1197173
1203629	1203648
1207394	1207421
1213860	1213879
1214158	1214177
1217095	1217118
1222185	1222204
1235148	1235726
1235756	1235883
1242785	1242805
1243193	1243212
1243397	1243416
1244261	1244292
1244657	1244679
1244837	1244895
1245194	1245213
1246443	1246503
1246669	1246688
1246754	1246776
1246869	1246888
1247093	1247124
1247205	1247225
1247345	1247373
1247558	1247577
1247672	1247694
1247893	1247916
1248331	1248374
1248427	1248452
1248808	1248842
1248868	1248887
1252615	1252689
1252798	1252855
1252894	1252955
1253029	1253052
1253075	1253095
1253116	1253137
1257215	1257236
1258832	1258873
1258889	1258961
1259845	1259866
1269258	1269304
1273133	1273153
1289948	1289967
1290050	1290069
1292276	1292298
1295984	1296101
1296151	1296172
1301486	1301506
1304208	1304229
1313776	1313796
1320043	1320067
1320095	1320123
1320997	1321019
1321081	1321104
1323134	1323155
1323291	1323311
1326526	1326545
1327374	1328042
1328102	1328685
1328708	1328926
1329002	1329316
1332100	1332120
1333609	1333808
1333828	1333892
1333954	1334329
1357116	1357137
1365779	1365896
1367266	1367831
1367847	1367994
1369814	1369833
1378842	1378863
1381974	1381993
1399730	1399749
1414727	1414793
1417907	1417941
1422750	1422770
1440064	1440083
1440109	1440143
1440499	1440524
1440577	1440620
1441035	1441058
1441257	1441279
1441374	1441393
1441578	1441606
1441827	1441858
1442063	1442082
1442175	1442197
1442448	1442508
1443732	1443751
1444053	1444111
1444269	1444291
1444644	1444675
1445224	1445243
1445425	1445444
1449294	1449313
1449708	1449739
1449828	1449860
1450050	1450069
1450236	1450255
1451689	1451708
1473528	1473547
1474259	1474278
1476141	1476160
1480887	1480912
1481302	1481322
1485960	1485981
1500280	1500299
1507259	1507281
1507445	1507466
1514760	1514788
1515683	1515708
1516868	1516892
1517297	1517325
1517798	1517956
1517976	1518112
1518132	1518235
1518264	1518474
1518648	1518680
1529537	1529733
1529753	1529817
1529879	1530250
1534153	1534260
1536718	1536737
1538899	1572919
1576494	1576516
1576614	1576633
1576650	1576669
1577364	1577389
1580786	1580807
1583237	1583262
1583345	1583425
1583493	1583514
1583562	1583596
1584522	1584547
1584591	1584613
1595023	1595198
1595215	1595240
1595304	1595324
1595898	1595917
1599967	1599988
1616076	1616097
1624927	1624969
1625013	1625056
1637521	1637540
1640737	1640756
1643170	1643319
1653304	1653323
1654515	1654545
1661222	1661245
1662378	1662397
1666897	1666920
1666981	1667033
1667087	1667116
1667219	1667242
1667303	1667355
1667408	1667437
1668502	1668521
1676151	1676187
1680511	1680530
1700514	1700666
1703071	1703223
1710266	1710286
1715427	1715630
1715650	1715714
1715776	1716151
1717957	1717976
1718154	1718173
1720715	1720734
1735120	1735139
1735621	1735641
1744620	1744641
1744736	1744755
1744851	1744872
1746394	1746413
1751439	1751459
1758466	1758813
1759807	1760007
1760027	1760091
1760153	1760524
1761027	1761050
1764671	1764878
1789143	1789163
1789322	1789364
1789383	1789443
1789550	1789578
1789728	1790852
1791245	1791443
1791463	1791527
1791589	1791965
1795348	1795367
1802973	1802992
1803477	1803496
1807207	1807232
1807631	1807651
1812270	1812289
1813809	1813832
1817492	1817511
1825365	1825384
1829739	1829760
1843079	1843099
1845166	1845185
1845784	1845803
1845835	1845854
1857255	1857277
1870746	1870765
1877242	1877267
1878901	1878921
1879093	1879131
1879168	1879222
1879540	1879564
1879646	1879732
1879835	1879862
1880123	1880147
1880234	1880280
1880334	1880391
1887450	1933558
1933607	1933633
1933696	1933715
1947699	1947718
1950911	1950930
1954126	1954145
1954622	1954658
1970820	1970841
1974763	1974782
1976552	1976577
1977096	1977115
1979859	1979878
1980225	1980262
1980501	1980524
1981102	1981121
1999812	1999881
2005109	2005129
2017168	2017251
2021888	2021907
2032511	2032532
2041236	2041259
2041356	2041378
2041476	2041495
2041647	2041669
2042064	2042083
2042225	2042284
2043518	2043539
2043641	2043663
2045366	2045388
2046836	2046918
2047444	2047529
2050733	2050793
2050822	2050985
2052825	2052872
2052901	2052928
2065205	2065225
2068484	2068503
2074864	2074883
2075774	2075793
2077543	2077562
2088911	2088930
2098033	2098075
2106515	2106534
2107301	2107334
2107355	2107376
2107664	2107683
2112705	2112724
2120070	2120089
2134419	2134441
2137405	2137424
2137581	2137602
2151883	2151902
2156293	2156312
2168429	2168448
2170248	2170268
2171561	2171581
2171959	2172016
2172103	2172122
2174280	2174299
2176283	2176302
2176393	2176412
2179474	2179493
2182665	2182686
2182794	2182816
2183716	2183735
2213440	2213469
2217360	2217381
2223077	2223097
2224078	2224101
2224138	2224158
2228094	2228113
2232560	2232579
2235703	2235722
2239252	2239271
2245144	2245163
2249451	2250164
2251127	2251146
2252307	2252326
2254063	2254268
2255549	2255569
2265195	2265214
2266176	2266195
2269896	2269927
2270774	2270799
2272534	2272553
2274842	2274861
2276501	2276528
2286997	2287020
2287887	2287906
2297209	2297228
2297426	2297472
2297528	2297565
2297687	2297709
2298957	2298979
2299017	2299039
2299089	2299109
2299136	2299179
2299209	2299299
2299357	2299376
2299481	2299500
2300372	2300827
2301916	2301935
2303812	2303833
2304303	2307170
2311739	2311805
2317953	2317981
2322505	2322534
2322626	2322678
2323046	2323068
2323181	2323205
2323450	2323473
2327343	2327363
2327612	2327645
2327677	2327700
2330612	2330815
2330835	2330899
2330961	2331357
2334238	2334259
2334353	2334376
2341394	2341431
2346293	2346312
2348273	2348292
2351986	2352031
2353462	2353639
2358069	2358236
2361117	2361136
2368496	2368515
2375847	2375866
2379263	2379297
2379792	2379811
2382524	2382551
2397167	2397186
2398808	2398827
2398927	2399000
2399887	2399907
2405452	2405471
2406395	2406422
2406447	2406472
2417418	2417438
2418508	2418528
2428974	2428993
2430346	2430365
2431607	2431639
2452338	2452369
2461951	2462009
2462039	2462067
2462095	2462135
2465007	2465045
2465082	2465136
2468171	2468190
2473532	2473689
2474739	2474758
2475865	2476062
2476082	2476146
2476208	2476583
2476647	2476666
2478494	2478566
2489547	2489625
2489665	2489742
2490618	2490638
2492446	2492521
2492562	2492645
2492679	2492790
2492808	2492829
2492887	2492949
2504513	2504533
2506620	2506639
2508044	2508105
2510326	2510345
2512252	2512272
2512748	2512769
2512794	2512827
2521883	2521902
2529772	2529792
2530892	2530913
2531561	2531584
2535400	2535423
2537893	2537912
2539426	2539624
2539644	2539708
2539770	2540146
2541117	2541136
2543232	2543251
2543734	2543753
2544154	2544173
2545072	2545125
2549369	2549590
2549874	2549895
2550330	2550349
2554535	2554554
2555036	2555094
2555282	2555301
2556182	2556207
2556392	2556423
2557000	2557222
2566726	2566748
2566853	2566872
2567091	2567110
2571068	2571087
2577585	2577604
2577933	2577953
2578491	2578515
2599178	2599210
2600046	2600068
2600993	2601019
2601776	2601808
2602233	2602252
2603408	2603434
2605703	2605722
2605758	2605777
2606543	2606562
2607380	2607399
2608286	2608308
2609102	2609121
2611798	2611823
2615667	2615688
2626426	2626445
2626499	2626520
2628105	2628124
2637990	2638023
2638903	2638938
2640255	2640274
2640297	2640327
2647612	2647643
2647663	2647688
2664631	2664653
2666749	2666769
2668786	2668811
2672195	2672226
2686124	2686148
2696630	2696650
2697693	2697713
2701542	2701562
2703261	2703280
2705483	2705503
2708377	2708396
2710675	2710694
2711944	2712026
2712071	2712364
2714011	2715743
2715950	2717738
2717815	2717857
2718919	2718938
2725381	2725401
2728091	2728125
2732957	2732980
2733046	2733066
2741394	2741414
2753703	2753722
2757702	2757722
2759584	2759630
2759733	2782364
2785853	2785872
2786969	2786988
2804548	2804571
2815047	2815066
2822571	2822609
2822629	2822853
2822874	2822894
2822922	2823065
2823087	2823126
2823147	2823167
2823195	2823265
2823286	2823306
2823338	2823404
2825996	2826015
2833913	2833933
2834375	2834409
2839261	2839282
2840557	2840578
2840596	2840623
2840851	2840870
2842900	2842931
2845387	2845406
2853046	2853077
2853917	2853936
2856396	2856418
2856460	2856481
2877852	2877871
2892006	2892025
2897245	2897267
2897399	2897419
2901745	2901764
2907099	2907121
2907253	2907274
2914671	2914690
2916229	2916248
2922374	2922393
2926184	2926210
2926240	2926273
2926303	2926332
2926365	2926394
2926425	2926455
2926478	2926565
2932789	2932811
2937774	2937805
2941373	2941392
2943184	2943214
2944268	2944291
2953552	2953571
2961943	2961962
2964837	2964856
2966358	2966389
2966619	2966641
2967722	2967753
2967983	2968005
2977843	2977862
2978461	2978480
2979040	2979066
2979086	2979111
2979956	2979995
2980014	2980040
2985589	2985615
2989434	2989453
2991665	2991684
2996596	2996678
2996702	2996784
2997343	2997365
2999719	2999751
3003951	3003970
3005405	3005424
3009279	3009298
3013497	3013701
3013721	3013785
3013847	3014222
3017744	3017763
3022844	3022863
3026367	3026563
3026583	3026647
3026709	3027096
3027278	3027297
3029381	3029400
3034046	3034065
3041486	3041568
3053658	3059804
3060212	3060231
3061667	3061686
3063647	3063666
3064033	3064053
3064070	3064092
3065312	3065331
3077583	3077616
3077658	3077691
3080889	3080986
3085608	3085627
3089018	3089056
3091981	3092269
3092331	3092706
3099572	3099776
3099796	3099860
3099922	3100297
3100907	3100960
3101859	3101878
3102279	3102298
3103374	3103443
3104573	3104595
3109114	3109133
3109521	3109540
3113290	3113309
3122374	3122940
3122956	3123097
3129120	3129159
3132526	3132606
3133259	3133323
3136713	3136732
3137118	3137217
3149793	3149882
3150272	3150295
3152086	3152105
3154613	3154632
3155652	3155671
3167388	3167407
3170735	3170762
3181382	3181401
3194351	3194372
3199943	3199962
3201418	3201437
3207235	3207254
3209619	3209639
3219789	3219846
3223751	3223770
3224459	3224484
3227977	3228009
3238729	3238760
3240648	3240677
3242925	3242945
3243593	3243622
3245780	3245810
3259414	3259436
3259458	3259485
3262992	3263011
3264295	3264316
3264666	3264688
3264912	3264931
3271594	3271716
3271734	3272007
3283181	3283200
3289625	3289644
3296766	3296785
3299342	3299401
3300517	3300551
3302056	3302076
3302101	3302121
3302873	3302898
3303393	3303412
3309258	3309288
3309339	3309381
3310880	3310902
3314314	3314390
3316092	3316112
3316156	3316207
3324614	3324658
3324699	3324719
3328028	3328048
3331084	3331103
3337259	3337279
3343368	3343387
3354405	3354424
3354859	3354880
3362552	3362621
3372341	3372445
3372484	3375617
3387881	3387913
3393387	3393427
3407680	3407699
3409146	3409167
3412292	3412311
3413742	3413779
3413839	3413860
3414861	3414889
3415815	3415834
3417431	3417451
3417629	3417834
3417899	3418045
3418124	3418162
3420073	3421667
3421851	3423639
3423717	3423759
3431423	3431445
3431462	3431484
3432233	3432252
3436010	3436030
3436447	3436467
3443840	3443860
3449817	3449849
3454231	3454250
3458936	3458956
3461693	3461730
3463852	3463871
3463987	3464012
3471594	3471622
3479058	3479085
3479594	3479620
3479643	3479664
3479751	3479837
3479909	3479928
3480040	3480060
3488741	3488763
3497957	3497982
3499825	3499847
3505630	3505649
3511665	3511697
3515397	3549055
3550406	3550621
3550746	3550774
3550845	3550967
3550990	3551125
3552716	3552837
3554484	3556078
3556262	3558161
3569912	3569931
3571093	3571112
3573112	3573131
3577822	3577841
3586826	3586847
3589421	3590507
3590530	3590591
3590750	3590794
3590993	3591012
3591031	3591079
3594647	3594722
3594756	3594892
3596539	3598271
3598478	3600266
3600344	3600386
3601758	3601778
3608380	3608399
3608513	3608532
3609822	3609842
3609865	3609884
3612983	3613004
3620977	3620996
3633270	3633291
3637850	3637869
3643811	3643842
3647912	3647932
3648016	3648036
3651086	3651105
3653101	3653138
3655178	3655205
3662318	3662338
3665357	3665415
3669965	3670002
3670168	3670226
3672100	3672132
3676932	3676951
3679960	3679980
3684159	3684179
3685449	3685469
3690291	3690310
3690326	3690358
3691607	3691626
3691852	3691871
3691913	3691932
3693099	3693118
3698248	3698267
3698662	3698693
3698782	3698814
3699004	3699023
3699190	3699209
3714745	3714764
3717743	3717772
3717893	3717918
3719159	3719188
3719309	3719334
3721324	3721355
3727888	3727907
3732745	3732778
3734441	3734461
3736109	3736135
3738790	3738809
3743648	3743723
3743757	3743893
3745540	3747272
3747479	3749267
3749345	3749387
3753022	3753041
3753951	3753970
3767340	3767360
3773118	3773137
3778168	3778202
3788826	3788851
3790896	3790917
3790953	3790974
3792871	3792906
3794480	3794513
3796463	3796483
3800491	3800549
3801966	3802012
3802040	3802074
3807717	3807739
3807756	3807783
3830135	3833615
3841208	3841232
3842877	3842906
3845371	3845392
3850387	3850408
3850635	3850656
3851890	3851913
3854895	3854914
3857565	3857631
3861737	3861756
3876354	3876383
3877451	3877506
3881440	3881495
3884861	3884880
3886179	3886202
3888040	3888238
3892291	3892328
3892360	3892385
3895720	3895757
3896043	3896119
3896154	3896189
3904436	3904455
3904571	3904597
3924858	3924877
3926286	3926312
3946259	3946463
3947446	3947465
3952154	3952173
3955624	3955643
3959031	3959064
3961695	3961714
3965400	3965446
3966053	3966311
3966336	3966584
3966609	3966682
3967434	3967457
3967476	3967499
3979127	3979161
3980188	3980242
3982814	3982833
3983366	3983411
3983589	3983619
3983762	3983788
3984038	3984060
3988096	3988849
3997377	3997396
3999487	3999506
4002872	4002891
4009343	4009550
4012729	4012751
4022782	4022803
4022916	4022938
4028813	4028843
4032887	4032912
4032975	4033187
4034956	4034987
4047683	4047702
4054868	4054896
4059017	4059061
4059973	4059992
4063955	4064311
4066981	4067000
4077038	4077066
4077590	4077611
4090732	4090751
4094157	4094183
4094211	4094240
4100272	4100295
4103599	4103620
4110121	4110148
4110566	4110591
4110983	4111009
4111029	4111050
4111549	4111568
4111653	4111684
4112670	4112695
4113087	4113113
4113133	4113154
4113502	4113607
4119343	4119417
4122309	4122330
4128471	4128490
4130217	4130240
4132423	4132451
4132473	4132510
4132582	4132601
4134092	4134111
4135762	4135789
4137316	4137362
4147030	4147109
4150936	4150966
4158794	4158830
4163379	4163407
4163849	4163868
4169205	4169226
4170545	4170567
4172188	4172207
4176122	4176152
4176181	4176205
4200076	4200140
4201484	4201504
4203023	4203108
4203404	4203423
4206304	4206347
4210511	4210531
4210927	4210946
4214721	4214755
4217743	4217767
4218597	4218622
4219139	4219162
4219773	4219792
4223235	4223268
4230018	4230093
4230116	4231194
4246641	4246665
4250066	4250085
4257189	4259082
4259266	4262609
4262656	4262910
4267678	4267713
4269522	4269581
4270521	4270555
4270583	4270615
4271914	4271935
4274517	4274551
4274601	4274621
4281408	4281427
4283484	4283504
4285148	4285167
4286929	4286954
4286973	4286995
4291156	4291176
4294361	4294437
4296228	4296247
4296400	4296426
4305024	4305058
4305078	4305104
4310250	4310492
4314253	4314273
4314297	4314323
4331188	4331207
4331882	4332046
4332084	4332109
4332636	4332661
4332701	4332759
4332974	4332998
4333571	4333595
4333676	4333953
4333984	4334109
4334161	4334193
4334252	4334316
4334423	4334443
4334479	4334498
4334879	4335156
4335187	4335312
4335364	4335399
4335455	4335519
4335681	4335706
4336045	4336064
4348832	4348855
4354473	4354493
4358695	4358714
4359414	4359433
4362731	4362754
4365664	4365701
4366717	4366739
4366762	4366781
4369480	4369542
4369558	4369592
4372235	4372254
4373193	4373212
4390409	4390433
4390515	4390595
4390663	4390684
4390732	4390766
4391351	4391370
4391692	4391717
4391761	4391783
4400053	4400074
4400856	4400881
4406964	4407014
4407041	4407064
4407090	4407109
4407198	4407234
4407306	4407331
4407407	4407462
4407528	4407555
4407704	4407726
4407752	4407801
4409517	4409568
4410683	4412047
4417254	4417293
4417310	4417504
4417530	4417633
4417652	4417697
4419659	4419679
4421086	4421114
4421136	4421254
4425948	4425968
4427909	4427928
4461841	4461863
4461980	4462008
4462112	4462133
4462235	4462254
4462399	4462471
4464490	4464518
4464540	4464649
4473840	4507385
4508227	4508251
4508373	4508399
4508593	4508613
4509195	4509216
4509278	4509305
4518274	4518986
4528781	4529074
4530152	4530202
4530229	4530252
4530278	4530297
4530386	4530422
4530494	4530519
4530595	4530650
4530716	4530743
4530892	4530914
4530940	4530989
4539651	4539686
4539721	4539797
4539839	4539915
4539935	4540023
4540043	4540069
4540908	4540961
4540997	4541054
4541090	4541147
4541508	4541539
4541576	4541770
4541790	4541878
4541898	4541924
4542346	4542421
4543059	4543123
4548694	4548713
4551429	4551448
4553295	4553318
4565712	4565798
4573000	4573077
4573157	4573181
4573232	4573309
4577488	4577510
4578239	4578259
4584580	4584599
4589900	4589930
4598980	4598999
4603341	4603360
4604561	4604583
4607206	4607225
4610119	4610139
4621993	4622191
4622211	4622275
4622337	4622708
4624285	4624318
4637154	4637236
4637758	4637777
4639541	4639560
4639773	4639792
4642515	4642535
4648529	4648556
4648593	4648614
4657402	4657425
4657582	4657602
4660648	4660667
4661012	4661033
4661827	4661851
4662709	4662728
4664370	4664401
4664417	4664439
4667755	4667774
4667876	4667895
4673064	4673093
4680676	4680714
4682160	4682179
4683352	4683371
4683853	4694545
4694838	4694857
4696420	4696440
4696571	4696593
4699231	4699318
4717923	4717971
4720066	4720093
4720155	4720176
4720758	4720778
4720972	4720998
4721120	4721144
4721367	4721388
4721493	4721521
4721638	4721660
4732905	4733033
4737921	4737940
4745034	4745065
4746518	4746537
4747604	4747623
4748568	4748587
4749557	4749576
4750586	4750624
4751859	4751881
4752512	4752532
4753652	4753675
4753714	4753771
4755542	4755599
4755946	4755965
4767193	4767280
4767311	4767398
4767425	4767512
4767676	4767701
4778783	4778804
4778824	4778859
4781535	4781558
4781652	4781671
4782435	4782466
4782503	4782530
4783128	4783196
4786010	4786044
4787535	4787562
4788861	4788881
4788922	4788942
4789206	4789225
4793152	4793174
4793205	4793240
4808645	4808665
